# Versatile roles of protein flavinylation in bacterial extracyotosolic electron transfer

**DOI:** 10.1101/2024.03.13.584918

**Authors:** Shuo Huang, Raphaël Méheust, Blanca Barquera, Samuel H. Light

## Abstract

Bacteria perform diverse redox chemistries in the periplasm, cell wall, and extracellular space. Electron transfer for these extracytosolic activities is frequently mediated by proteins with covalently bound flavins, which are attached through post-translational flavinylation by the enzyme ApbE. Despite the significance of protein flavinylation to bacterial physiology, the basis and function of this modification remains unresolved. Here we apply genomic context analyses, computational structural biology, and biochemical studies to address the role of ApbE flavinylation throughout bacterial life. We find that ApbE flavinylation sites exhibit substantial structural heterogeneity. We identify two novel classes of flavinylation substrates that are related to characterized proteins with non-covalently bound flavins, providing evidence that protein flavinylation can evolve from a non-covalent flavoprotein precursor. We further find a group of structurally related flavinylation-associated cytochromes, including those with the domain of unknown function DUF4405, that presumably mediate electron transfer in the cytoplasmic membrane. DUF4405 homologs are widespread in bacteria and related to ferrosome iron storage organelle proteins that may facilitate iron redox cycling within ferrosomes. These studies reveal a complex basis for flavinylated electron transfer and highlight the discovery power of coupling comparative genomic analyses with high-quality structural models.
