## supplementary table 1 for "Versatile roles of protein flavinylation in bacterial extracyotosolic electron transfer"

### Sheet: Sheet1
Figure	Panel	Species	Name	NCBI Accession	PDB Code	InterPro ID
1	A	Clostridium perfringens	FMN_Bind1	3O6U_A	3O6U	IPR007329
1	B	Erysipelotrichaceae bacterium	FMN_Bind2	NTW96865.1
1	C	Vibrio cholerae	NqrB	4P6V_B	4P6V	IPR010966
1	D	Shewanella oneidensis	DUF2271	AAN54259.1		IPR014469
1	E	Anaerocolumna xylanovorans	Flavodoxin_4	SHO45324.1		IPR008254
1	F	Lactococcus lactis	FMN_Reductase	WP_021723379.1		IPR005025
2	A, D	Anaerocolumna xylanovorans	Flavodoxin_4	Same as 1E
2	B	Desulfosporosinus lacus	Flavodoxin_4	WP_073032509.1		IPR008254
2	C, D	Bacteroides fragilis	Flavodoxin_4	3KLB_A	3KLB	IPR008254
2	G, J	Lactococcus lactis	FMN_Reductase	Same as 1F
2	H	Lactococcus taiwanensis	FMN_Reductase	WP_205872264.1		IPR005025
2	I, J	Escherichia coli	FMN_Reductase	4PTZ_A	4PTZ	IPR005025
3	A	Vibrio cholerae	NqrA	4P6V_A	4P6V	IPR008703
3	A, D, F	Vibrio cholerae	NqrB	Same as 1C
3	A, D	Vibrio cholerae	NqrC	4P6V_C	4P6V	IPR010204
3	A	Vibrio cholerae	NqrD	4P6V_D	4P6V	IPR011292
3	A	Vibrio cholerae	NqrE	4P6V_E	4P6V	IPR010967
3	A	Vibrio cholerae	NqrF	4P6V_F	4P6V	IPR010205
3	B	Clostridium tetanomorphum	RnfA	7ZC6_A	7ZC6	IPR011293
3	B	Clostridium tetanomorphum	RnfB	7ZC6_B	7ZC6	IPR010207
3	B	Clostridium tetanomorphum	RnfC	7ZC6_C	7ZC6	IPR010208
3	B, D, F	Clostridium tetanomorphum	RnfD	7ZC6_D	7ZC6	IPR011303
3	B	Clostridium tetanomorphum	RnfE	7ZC6_E	7ZC6	IPR010968
3	B, D	Clostridium tetanomorphum	RnfG	7ZC6_G	7ZC6	IPR010209
3	C, D, F	Ktedonobacter racemifer	NqrB/RnfD-Like	WP_007920854.1		IPR004338, IPR001433
3	C, D	Ktedonobacter racemifer	NqrC/RnfG-Like	WP_007920858.1
4	A, C	Pseudomonas aeruginosa	PepSY	7ABW_A	7ABW	IPR005625
4	B, C	Hungateiclostridiaceae bacterium	MsrQ	ANU53938.2
5	A	Pseudomonas aeruginosa	PepSY	Same as 4A
5	A	Hungateiclostridiaceae bacterium	MsrQ	Same as 4B
5	A	Oscillospiraceae bacterium	DUF4405	MBD5117352.1		IPR025517
5	A	Desulfurispirillum indicum	FezC	WP_013506634.1
